# Spatial transcriptomics defines injury-specific microenvironments in the adult mouse kidney and novel cellular interactions in regeneration and disease

**DOI:** 10.1101/2023.11.22.568217

**Authors:** Michal Polonsky, Louisa M. S. Gerhardt, Jina Yun, Kari Koppitch, Katsuya Lex Colón, Henry Amrhein, Shiwei Zheng, Guo-Cheng Yuan, Matt Thomson, Long Cai, Andrew P. McMahon

## Abstract

Kidney injury disrupts the intricate renal architecture and triggers limited regeneration, and injury-invoked inflammation and fibrosis. Deciphering molecular pathways and cellular interactions driving these processes is challenging due to the complex renal architecture. Here, we applied single cell spatial transcriptomics to examine ischemia-reperfusion injury in the mouse kidney. Spatial transcriptomics revealed injury-specific and spatially-dependent gene expression patterns in distinct cellular microenvironments within the kidney and predicted *Clcf1-Crfl1* in a molecular interplay between persistently injured proximal tubule cells and neighboring fibroblasts. Immune cell types play a critical role in organ repair. Spatial analysis revealed cellular microenvironments resembling early tertiary lymphoid structures and identified associated molecular pathways. Collectively, this study supports a focus on molecular interactions in cellular microenvironments to enhance understanding of injury, repair and disease.

**One-Sentence Summary:** Spatial transcriptomics predicted a molecular interplay amongst neighboring cell-types in the injured mammalian kidney

Main Text:
