## Supplementary material for "Spatial transcriptomics defines injury-specific microenvironments in the adult mouse kidney and novel cellular interactions in regeneration and disease": Final serial probes

### Sheet: Sheet1
This table lists the final probe squences for the serial FISH of Havcr1 and Vcam1 genes
Havcr1 readout	CTCCGGATCTAGATA
Vcam1 readout	CTTTGGCCGGCGAAT

### Sheet: primary probe seqence
Gene	primary probe	final probe sequence
Havcr1	GGAAGAACCAACACAGAAAATCGCCTTGGCGCTGT	GGAAGAACCAACACAGAAAATCGCCTTGGCGCTGTAACTCCGGATCTAGATAAACTCCGGATCTAGATA
Havcr1	GTATACACAGTAGAGGGTTACCCTCTCTGCTGCAG	GTATACACAGTAGAGGGTTACCCTCTCTGCTGCAGAACTCCGGATCTAGATAAACTCCGGATCTAGATA
Havcr1	GGAGAAGCAGTATGAGGCCTGAAATGAAGACTTGA	GGAGAAGCAGTATGAGGCCTGAAATGAAGACTTGAAACTCCGGATCTAGATAAACTCCGGATCTAGATA
Havcr1	GTACATGGAAGTGTGACAGGGTGACCCACCACCCC	GTACATGGAAGTGTGACAGGGTGACCCACCACCCCAACTCCGGATCTAGATAAACTCCGGATCTAGATA
Havcr1	CCCAACATGTCGTTGTGATTCCACGATATGTTGAG	CCCAACATGTCGTTGTGATTCCACGATATGTTGAGAACTCCGGATCTAGATAAACTCCGGATCTAGATA
Havcr1	GTATTTTGACAAGCAGAAGATGGGCATTGCCCTCG	GTATTTTGACAAGCAGAAGATGGGCATTGCCCTCGAACTCCGGATCTAGATAAACTCCGGATCTAGATA
Havcr1	CTTCTGATAGGTGACACGATGTCCATTGGTCCAAA	CTTCTGATAGGTGACACGATGTCCATTGGTCCAAAAACTCCGGATCTAGATAAACTCCGGATCTAGATA
Havcr1	GTCAAGGACACATCTCCTTCTGAAATATGCCCCTT	GTCAAGGACACATCTCCTTCTGAAATATGCCCCTTAACTCCGGATCTAGATAAACTCCGGATCTAGATA
Havcr1	CAATACAGACCACTGTCACTCTCAACAGAGTTCTC	CAATACAGACCACTGTCACTCTCAACAGAGTTCTCAACTCCGGATCTAGATAAACTCCGGATCTAGATA
Havcr1	CTGATCATTAAACCATCCAGGAATCTCCACTCGAC	CTGATCATTAAACCATCCAGGAATCTCCACTCGACAACTCCGGATCTAGATAAACTCCGGATCTAGATA
Havcr1	GTAGTTGTGGGTCTTCTTGGAGGACGTGTGGGAAT	GTAGTTGTGGGTCTTCTTGGAGGACGTGTGGGAATAACTCCGGATCTAGATAAACTCCGGATCTAGATA
Havcr1	TGAAATAGTCGTGGGTCTTCCTGTAGCTGTGGGCC	TGAAATAGTCGTGGGTCTTCCTGTAGCTGTGGGCCAACTCCGGATCTAGATAAACTCCGGATCTAGATA
Havcr1	GAGACTCTGGTTGATGTTGGTACATGTGTGGATCT	GAGACTCTGGTTGATGTTGGTACATGTGTGGATCTAACTCCGGATCTAGATAAACTCCGGATCTAGATA
Havcr1	AGTCCATGTGTGTGTAGATGTTGGAGGAGTGGAGG	AGTCCATGTGTGTGTAGATGTTGGAGGAGTGGAGGAACTCCGGATCTAGATAAACTCCGGATCTAGATA
Havcr1	CAGGTATCTCCTGAGGATGTCACAGTGCCATTCCA	CAGGTATCTCCTGAGGATGTCACAGTGCCATTCCAAACTCCGGATCTAGATAAACTCCGGATCTAGATA
Havcr1	ACGGTGCTCACAAGGAGCAGTAGCAGCAGGGCTGC	ACGGTGCTCACAAGGAGCAGTAGCAGCAGGGCTGCAACTCCGGATCTAGATAAACTCCGGATCTAGATA
Havcr1	CAAAGCTTCAATCTTAGAGACACGGAAGGCAACCA	CAAAGCTTCAATCTTAGAGACACGGAAGGCAACCAAACTCCGGATCTAGATAAACTCCGGATCTAGATA
Havcr1	TGTCTTCAGCTCGGGAATGCACAACCGCTGCGTTC	TGTCTTCAGCTCGGGAATGCACAACCGCTGCGTTCAACTCCGGATCTAGATAAACTCCGGATCTAGATA
Havcr1	CTCATTCTGCCCCTCAAGGTCTATCTTCAACAATG	CTCATTCTGCCCCTCAAGGTCTATCTTCAACAATGAACTCCGGATCTAGATAAACTCCGGATCTAGATA
Havcr1	TGGGTGTGACTCTATGACATCAGTGACAGTCTCTA	TGGGTGTGACTCTATGACATCAGTGACAGTCTCTAAACTCCGGATCTAGATAAACTCCGGATCTAGATA
Havcr1	CGGAGGTGGTGCAGATACCAAAATTAGGATGATGT	CGGAGGTGGTGCAGATACCAAAATTAGGATGATGTAACTCCGGATCTAGATAAACTCCGGATCTAGATA
Havcr1	CCCCTCACACCAACTTTTAATTCCTATCCCTCTCT	CCCCTCACACCAACTTTTAATTCCTATCCCTCTCTAACTCCGGATCTAGATAAACTCCGGATCTAGATA
Havcr1	CTCCCATGATTTTACCCATTGGGAAGGGTAGAAGT	CTCCCATGATTTTACCCATTGGGAAGGGTAGAAGTAACTCCGGATCTAGATAAACTCCGGATCTAGATA
Havcr1	GGAGCATAAAGACAGGAGTGGAGTAGAATTAGCAC	GGAGCATAAAGACAGGAGTGGAGTAGAATTAGCACAACTCCGGATCTAGATAAACTCCGGATCTAGATA
Havcr1	GAAGGCGCTCCTTCCCCTTTCATGTCTGCATTGTC	GAAGGCGCTCCTTCCCCTTTCATGTCTGCATTGTCAACTCCGGATCTAGATAAACTCCGGATCTAGATA
Havcr1	CCCATTGGGGAAGATGCTATGTCTTTCGGAAATGA	CCCATTGGGGAAGATGCTATGTCTTTCGGAAATGAAACTCCGGATCTAGATAAACTCCGGATCTAGATA
Vcam1	GATGCGCAGTAGAGTGCAAGGAGTTCGGGCGAAAA	GATGCGCAGTAGAGTGCAAGGAGTTCGGGCGAAAAAACTTTGGCCGGCGAATTTCTTTGGCCGGCGAAT
Vcam1	TGGGAAGTCTGAATGCATGGCTTGGTTTGTGGAGG	TGGGAAGTCTGAATGCATGGCTTGGTTTGTGGAGGAACTTTGGCCGGCGAATTTCTTTGGCCGGCGAAT
Vcam1	CGGGCACATTTCCACAAGTGCAGGAGATAATGACG	CGGGCACATTTCCACAAGTGCAGGAGATAATGACGAACTTTGGCCGGCGAATTTCTTTGGCCGGCGAAT
Vcam1	CAGGTCAGGTTCACAGGACTGCCCTCCTCTAGTAT	CAGGTCAGGTTCACAGGACTGCCCTCCTCTAGTATAACTTTGGCCGGCGAATTTCTTTGGCCGGCGAAT
Vcam1	CCACAGGATTTTGGGAGCTGGTATCCCATCACTTG	CCACAGGATTTTGGGAGCTGGTATCCCATCACTTGAACTTTGGCCGGCGAATTTCTTTGGCCGGCGAAT
Vcam1	ACTGTGCAGTTGACAGTGACAGGTCTCCCATGCAC	ACTGTGCAGTTGACAGTGACAGGTCTCCCATGCACAACTTTGGCCGGCGAATTTCTTTGGCCGGCGAAT
Vcam1	GAGTCACAGCCAATAGCAGCACACGTCAGAACAAC	GAGTCACAGCCAATAGCAGCACACGTCAGAACAACAACTTTGGCCGGCGAATTTCTTTGGCCGGCGAAT
Vcam1	GGTCACAGCGCACAGGTAAGAGTGTTCATCCTCAA	GGTCACAGCGCACAGGTAAGAGTGTTCATCCTCAAAACTTTGGCCGGCGAATTTCTTTGGCCGGCGAAT
Vcam1	CCACCTGGGTTCTCTTTTCCAGTGTCCTTTGCAGA	CCACCTGGGTTCTCTTTTCCAGTGTCCTTTGCAGAAACTTTGGCCGGCGAATTTCTTTGGCCGGCGAAT
Vcam1	TCATTGTCACAGCACCACCCTCTTGAAGCCTTGTG	TCATTGTCACAGCACCACCCTCTTGAAGCCTTGTGAACTTTGGCCGGCGAATTTCTTTGGCCGGCGAAT
Vcam1	AAAATCTCAGGAGCTGGTAGACCCTCGCTGGAACA	AAAATCTCAGGAGCTGGTAGACCCTCGCTGGAACAAACTTTGGCCGGCGAATTTCTTTGGCCGGCGAAT
Vcam1	GCCACTGAATTGAATCTCTGGATCCTTGGGGAAAG	GCCACTGAATTGAATCTCTGGATCCTTGGGGAAAGAACTTTGGCCGGCGAATTTCTTTGGCCGGCGAAT
Vcam1	AACACTTGACCGTGACCGGCTTCCCAACCTCCAGG	AACACTTGACCGTGACCGGCTTCCCAACCTCCAGGAACTTTGGCCGGCGAATTTCTTTGGCCGGCGAAT
Vcam1	ATCTCCAGCCTGTAAACTGGGTAAATGTCTGGAGC	ATCTCCAGCCTGTAAACTGGGTAAATGTCTGGAGCAACTTTGGCCGGCGAATTTCTTTGGCCGGCGAAT
Vcam1	CTGTCTGTTCATGAGCTGGTCACCCTTGAACAGAT	CTGTCTGTTCATGAGCTGGTCACCCTTGAACAGATAACTTTGGCCGGCGAATTTCTTTGGCCGGCGAAT
Vcam1	CCTCAATGACGGGAGTAAAGGTTACTTCCAAACTC	CCTCAATGACGGGAGTAAAGGTTACTTCCAAACTCAACTTTGGCCGGCGAATTTCTTTGGCCGGCGAAT
Vcam1	CACCGATTTGAGCAATCGTTTTGTATTCAGGGGAG	CACCGATTTGAGCAATCGTTTTGTATTCAGGGGAGAACTTTGGCCGGCGAATTTCTTTGGCCGGCGAAT
Vcam1	TCGCAGCCCGTAGTGCTGCAAGTGAGGGCCATGGA	TCGCAGCCCGTAGTGCTGCAAGTGAGGGCCATGGAAACTTTGGCCGGCGAATTTCTTTGGCCGGCGAAT
Vcam1	GCTGTCTATCTGGGTTCTCCATGAGAACAATGGTG	GCTGTCTATCTGGGTTCTCCATGAGAACAATGGTGAACTTTGGCCGGCGAATTTCTTTGGCCGGCGAAT
Vcam1	ACTTGGACCCCTCCGTCCTCACCTTCGCGTTTAGT	ACTTGGACCCCTCCGTCCTCACCTTCGCGTTTAGTAACTTTGGCCGGCGAATTTCTTTGGCCGGCGAAT
Vcam1	TCATTCTCAAAACTGACAGGCTCCATGGTCAGAAC	TCATTCTCAAAACTGACAGGCTCCATGGTCAGAACAACTTTGGCCGGCGAATTTCTTTGGCCGGCGAAT
Vcam1	CCCAGAGCCACATGTTGCTGTGCACAGGTAAGAGT	CCCAGAGCCACATGTTGCTGTGCACAGGTAAGAGTAACTTTGGCCGGCGAATTTCTTTGGCCGGCGAAT
Vcam1	CTCTGGCTTTTCCTGACCTTCAGCTCCGAAAGGGC	CTCTGGCTTTTCCTGACCTTCAGCTCCGAAAGGGCAACTTTGGCCGGCGAATTTCTTTGGCCGGCGAAT
Vcam1	AAAGTACCGTTGAGGCTCCCAAGACCGCGACCATC	AAAGTACCGTTGAGGCTCCCAAGACCGCGACCATCAACTTTGGCCGGCGAATTTCTTTGGCCGGCGAAT
Vcam1	ATAAACGATCATCCCGATGGCAGGTATTACCAAGG	ATAAACGATCATCCCGATGGCAGGTATTACCAAGGAACTTTGGCCGGCGAATTTCTTTGGCCGGCGAAT
Vcam1	CTCCACCAGACTGTACGATCCTTTCATGTTAGCTT	CTCCACCAGACTGTACGATCCTTTCATGTTAGCTTAACTTTGGCCGGCGAATTTCTTTGGCCGGCGAAT
Vcam1	GCGGGGCTGTAATAAACAGTATTAAGGATCTGGGT	GCGGGGCTGTAATAAACAGTATTAAGGATCTGGGTAACTTTGGCCGGCGAATTTCTTTGGCCGGCGAAT
Vcam1	GGGATGTACAGAGATCGTTGTATTCCTGGGAGAGA	GGGATGTACAGAGATCGTTGTATTCCTGGGAGAGAAACTTTGGCCGGCGAATTTCTTTGGCCGGCGAAT
Vcam1	CCTCAATGACGGGAGTAAAGGTTACTTCCAAACTC	CCTCAATGACGGGAGTAAAGGTTACTTCCAAACTCAACTTTGGCCGGCGAATTTCTTTGGCCGGCGAAT
Vcam1	GCTCTTTATAAAGGGTCTTGCTAGAGAGGCGGAGG	GCTCTTTATAAAGGGTCTTGCTAGAGAGGCGGAGGAACTTTGGCCGGCGAATTTCTTTGGCCGGCGAAT
Vcam1	CACGTGAAAAGTGTCTGGGAAAAGTGTTCAGCCTC	CACGTGAAAAGTGTCTGGGAAAAGTGTTCAGCCTCAACTTTGGCCGGCGAATTTCTTTGGCCGGCGAAT
